# A CRISPR-based genetic screen in *Bacteroides thetaiotaomicron* reveals a small RNA modulator of bile susceptibility

**DOI:** 10.1101/2023.07.03.547467

**Authors:** Gianluca Prezza, Chunyu Liao, Sarah Reichardt, Chase L. Beisel, Alexander J. Westermann

**Affiliations:** Helmholtz Institute for RNA-based Infection Research (HIRI), Helmholtz Centre for Infection Research (HZI), Wu rzburg, D-97080, Germany; Medical Faculty, University of Wu rzburg, Wu rzburg, D-97080, Germany; Institute of Molecular Infection Biology (IMIB), University of Wu rzburg, Wu rzburg, D-97080, Germany

## Abstract

Microbiota-centric interventions are limited by our incomplete understanding of the gene functions of many of its constituent species. This applies in particular to small RNAs (sRNAs), which are emerging as important regulators in microbiota species, yet tend to be missed by traditional functional genomics approaches. Here, we establish CRISPR interference (CRISPRi) in the abundant microbiota member *Bacteroides thetaiotaomicron* for genome-wide sRNA screens. By assessing the abundance of different protospacer-adjacent motifs, we identify the *Prevotella bryantii* B14 Cas12a as a suitable nuclease for CRISPR screens in these bacteria and generate an inducible Cas12a expression system. Using a luciferase reporter strain, we infer guide design rules and use this knowledge to assemble a computational pipeline for automated gRNA design. By subjecting the resulting guide library to a phenotypic screen, we uncover the previously uncharacterized sRNA BatR to increase susceptibility to bile salts, likely through the regulation of genes involved in *Bacteroides* cell surface structure. Our study lays the groundwork for unlocking the genetic potential of these major human gut mutualists and, more generally, for discovering hidden functions of bacterial sRNAs.
