## Supplementary Table 1 for "A CRISPR-based genetic screen in *Bacteroides thetaiotaomicron* reveals a small RNA modulator of bile susceptibility"

### Sheet: Oligonucleotides
Name	Sequence (5'-3')	CRATES	Note
AWO-099	gcttgccctcatctgttacg		R6K, LacO23, RBS, sites forward - Gibson Assembly of AWP-001/AWP-002
AWO-100	gcggccgcagtagtggcgcgcc gtttatattatttatatttgtttgac		R6K, LacO23, RBS, sites Reverseerse - Gibson Assembly of AWP-001/AWP-002
AWO-101	ggcgcgccactactgcggccgc attaatgcggctgcaatttttttg		nuclease terminator, AflII forward - Gibson Assembly of AWP-001/AWP-002
AWO-102	tagctttatcttccaaactttatccttaag ggaagtttttttgttcttatgg		nuclease terminator Reverseerse - Gibson Assembly of AWP-001/AWP-002
AWO-103	gcagtaatttctactgttgtagatcccggg ccggcttatcggtcagt		gRNA terminator forward - Gibson Assembly of AWP-001/AWP-002
AWO-104	gcaagatccttaatcatcat ctaga TTTCTTTTGGGTATAGC		gRNA terminator Reverseerse - Gibson Assembly of AWP-001/AWP-002
AWO-105	cttcccttaaggataaagtttggaagataaagctaaaagttcttatctttgcagtaatttctactgttgtagatcccggg		P1 promoter, spacer, SmaI site - Gibson Assembly of AWP-001/AWP-002
AWO-129	attaggcgcgccATGGCCCCAAAGAAGAAACGGAAG		Cloning of Pb2Cas12a forward
AWO-206	attagcggccgcttacttgtcatcgtcatccttgtaatcgatgtcatgatctttataatcaccgtcatggtctttgtagtcGTCATTCAAGTACGGCTTCTCTTG		Cloning of Pb2Cas12a + 3xflag Reverseerse
AWO-133	attaggcgcgccATGAGTATCTATCAGGAATTCG		Cloning of FnCas12a forward
AWO-208	attagcggccgcttacttgtcatcgtcatccttgtaatcgatgtcatgatctttataatcaccgtcatggtctttgtagtcGTTGTTACGGTTCTGAACG		Cloning of FnCas12a + 3xflag Reverseerse
AWO-135	atcgCtcggggggagcggca		Forward to introduce Pb2Cas12a D875A mutation
AWO-136	gctccccccgaGcgattccgatgatg		Reverseerse to introduce Pb2Cas12a D875A mutation
AWO-259	GTAGATcccggggtctaagaactttaaataatttgtctgtatattattccggcttatcggtcagtttc		gRNA terminator Forward + repeat and 20bp overlap tail
AWO-260	gcaagatccttaatcatcatctagatttcttttgggtatagcgtcg		gRNA terminator Reverse + 20bp overlap tail
AWO-320	gaccataagaacaaaaaaacttcccttaag gataaagtttggaagataaagctaaaagttcttatctttgcagt ggctataaagcttatttaatttcta		homology + P1 promoter + homology - Gibson assembly of AWP-010
AWO-322	tctactattgtagat ccggcttatcggtcagtttc		Terminator Forward primer - Gibson assembly of AWP-010
AWO-324	ggctataaagcttatttaatttctactattgtagat cccggg ggctataaagcttatttaatttctactattgtagatccggcttat		repeat (PReverseotella) + smaI + repeat (PReverseotella) - Gibson assembly of AWP-010
AWO-321	ggctataaagcttatttaatttctactattgtagat ccatgcctgatgaggttttgtttgattatt ggctataaagcttatttaatttctactattgtagat ccggcttat		repeat + Nanoluc p_T1 spacer + repeat + homology - Gibson assembly of AWP-010 + Nanoluc p_T1 spacer
AWO-125	atctttgcagtaatttctactgttgtagatGTCGACTAGGGTACTTCTATccggcttatcggtcagtttcacctgattta		Nontargeting1 gRNA
AWO-127	atctttgcagtaatttctactgttgtagatCCATGCCTGATGAGGTTTTGccggcttatcggtcagtttcacctgattta		Nanoluc p_T1 gRNA
AWO-128	atctttgcagtaatttctactgttgtagatCCATGTCAGAGGATTCACTTccggcttatcggtcagtttcacctgattta		Nanoluc cds_T1 gRNA
AWO-235	atctttgcagtaatttctactgttgtagatGCGTCAGACCGCGGGTTATAccggcttatcggtcagtttcacctgattta		Nanoluc cds_NT1 gRNA
AWO-236	atctttgcagtaatttctactgttgtagatAAGTCGTCTACCCAGTTGACccggcttatcggtcagtttcacctgattta		Nanoluc cds_NT2 gRNA
AWO-237	atctttgcagtaatttctactgttgtagatATCCAAATTATAACCCGCGGccggcttatcggtcagtttcacctgattta		Nanoluc cds_T2 gRNA
AWO-238	atctttgcagtaatttctactgttgtagatAAGATTTTCTCGATTTGACCccggcttatcggtcagtttcacctgattta		Nanoluc cds_T3 gRNA
AWO-240	atctttgcagtaatttctactgttgtagatGCACGTGGCCAGCATCTTAGccggcttatcggtcagtttcacctgattta		Nanoluc p_NT1 gRNA
AWO-305	atctttgcagtaatttctactgttgtagat tttgtatttttgccatgcct ccggcttatcggtcagtttcacctgattta		Nanoluc p_NT2 gRNA
AWO-306	atctttgcagtaatttctactgttgtagat agtgaatcctctgacatggc ccggcttatcggtcagtttcacctgattta		Nanoluc cds_NT3 gRNA
AWO-307	atctttgcagtaatttctactgttgtagat ttgacgagcgtctgattaac ccggcttatcggtcagtttcacctgattta		Nanoluc cds_NT4 gRNA
AWO-308	atctttgcagtaatttctactgttgtagat atcagacgctcgtcaataat ccggcttatcggtcagtttcacctgattta		Nanoluc cds_T4 gRNA
AWO-325	TTAAATAATTTCTACTGTTGTAGAT CTAGGCGCGACGTGGTGTATCAGGATTCAA gtctaagaactttaaataatttgtc		Nontargeting3 in Francisella array (AWP-009)
AWO-323	TTAAATAATTTCTACTGTTGTAGAT ccatgcctgatgaggttttgtttgattatt gtctaagaactttaaataatttgtc		Nanoluc p_T1 gRNA in Francisella array (AWP-009)
AWO-327	ttatttaatttctactattgtagat CTAGGCGCGACGTGGTGTATCAGGATTCAA ggctataaagcttatttaatttcta		Nontargeting3 in PReverseotella array (AWP-010)
AWO-360	cgcttctacggagacttcactcccc tttgggaAacgctcaaccaaataaccc		Forward to kill first BsmBI site in AWP-009 (for AWP-027)
AWO-361	gaattcgctagcactgcaaagataagaacttttagc		Reverseerse to kill first BsmBI site in AWP-009 (for AWP-027)
AWO-365	ggcggatgagagaagattttcagcc ccggcttatcggtcagtttc		Forward to kill second BsmBI site in AWP-009 (for AWP-027)
AWO-366	attgggcgccagggtggtttttcttttcaccagtga Tacgggcaacagctgattgc		Reverseerse to kill second BsmBI site in AWP-009 (for AWP-027)
AWO-362	ttatctttgcagtgctagcgaattcgagctcggtac		sfGFP Forward (for AWP-027)
AWO-363	TTATTTAAAGTTCTTAGACCGTTagagacg		sfGFP Reverseerse (for AWP-027)
AWO-364	cgtctct AACG gtctaagaactttaaataatttgtctgtatattatt aagcttggctgttttggcggatgagagaagattttcagcc		oligo for cloning: BsmBI site, junction, terminal Fn repeat, spacer sequence (for AWP-027)
AWO-388	CCCT GTCTAAGAACTTTAAATAATTTCTACTGTTGTAGAT TTCAACGGTTCTGTATATATTTCCGT GCTG	oligos for cloning GibS array with CRATES	GibS g1 Forward
AWO-389	ACGGAAATATATACAGAACCGTTGAA ATCTACAACAGTAGAAATTATTTAAAGTTCTTAGAC		GibS g1 Reverse
AWO-390	GTCTAAGAACTTTAAATAATTTCTACTGTTGTAGAT TACTTCACTTGTGAAAGCTTAGAGTA		GibS g2 Forward
AWO-391	CAGC TACTCTAAGCTTTCACAAGTGAAGTA ATCTACAACAGTAGAAATTATTTAAAGTTCTTAGAC CAGC		GibS g2 Reverse
AWO-392	GCTG GTCTAAGAACTTTAAATAATTTCTACTGTTGTAGAT ATAAATGTGTTAGAGCATCGGTTTTA		GibS g3 Forward
AWO-393	CGTT TAAAACCGATGCTCTAACACATTTAT ATCTACAACAGTAGAAATTATTTAAAGTTCTTAGAC		GibS g3 Reverse
AWO-394	CCCT GTCTAAGAACTTTAAATAATTTCTACTGTTGTAGAT AACTCACACAATCTTCTAGTGATTTG GCTG	oligos for cloning MasB array with CRATES	MasB g1 Forward
AWO-395	CAAATCACTAGAAGATTGTGTGAGTT ATCTACAACAGTAGAAATTATTTAAAGTTCTTAGAC		MasB g1 Reverse
AWO-396	GTCTAAGAACTTTAAATAATTTCTACTGTTGTAGAT TAGTCGCTTCTCTACGTAAGTCTGTG		MasB g2 Forward
AWO-397	CAGC CACAGACTTACGTAGAGAAGCGACTA ATCTACAACAGTAGAAATTATTTAAAGTTCTTAGAC CAGC		MasB g2 Reverse
AWO-398	GCTG GTCTAAGAACTTTAAATAATTTCTACTGTTGTAGAT TGTGTGATGCATTCTTGTCTGGTGTG		MasB g3 Forward
AWO-399	CGTT CACACCAGACAAGAATGCATCACACA ATCTACAACAGTAGAAATTATTTAAAGTTCTTAGAC		MasB g3 Reverse
AWO-400	atctttgcagtaatttctactgttgtagat TTCAACGGTTCTGTATATAT ccggcttatcggtcagtttcacctgattta		oligo for cloning GibS_g1 in AWP-029
AWO-401	atctttgcagtaatttctactgttgtagat TACTTCACTTGTGAAAGCTT ccggcttatcggtcagtttcacctgattta		oligo for cloning GibS_g2 in AWP-029
AWO-402	atctttgcagtaatttctactgttgtagat ATAAATGTGTTAGAGCATCG ccggcttatcggtcagtttcacctgattta		oligo for cloning GibS_g3 in AWP-029
AWO-403	atctttgcagtaatttctactgttgtagat AACTCACACAATCTTCTAGT ccggcttatcggtcagtttcacctgattta		oligo for cloning MasB_g1 in AWP-029
AWO-404	atctttgcagtaatttctactgttgtagat TAGTCGCTTCTCTACGTAAG ccggcttatcggtcagtttcacctgattta		oligo for cloning MasB_g2 in AWP-029
AWO-405	atctttgcagtaatttctactgttgtagat TGTGTGATGCATTCTTGTCT ccggcttatcggtcagtttcacctgattta		oligo for cloning MasB_g3 in AWP-029
AWO-406	ctgcgcgttggtgcggat		primer for insertion of BsmBI site killed fragment into AWP001 to use with AWO366 (for AWP-030)
AWO-463	cgagctcggtaccaagacgtcaactcga CCTC cgagacggaaagtgaaacgt		Oligo for Gibson assembly of AWP-031
AWO-575	ccaagacgtcaactcgaCC		Forward primer for selective amplification of arrays from B. theta CRISPRi sRNA library
AWO-576	ctctcatccgccaaaacag		Reverse primer for selective amplification of arrays from B. theta CRISPRi sRNA library
AWO-577	ttcttatctttgcagtaatttc		Forward primer for selective amplification of mature gRNAs from B. theta CRISPRi sRNA library
AWO-578	acagtcattcatctttctgc		Reverse primer for selective amplification of mature gRNAs from B. theta CRISPRi sRNA library
AWO-982	Tgtaagattagcattatgag ATACCGGCATTGAAGTCAAC		Forward Oligo to amplify 5' flank of BTnc167 (deletion with pSIE1)
AWO-983	Gggcatcatt ACCGCAAAAATATTATTTCTCC		Reverse Oligo to amplify 5' flank of BTnc167 (deletion with pSIE1)
AWO-984	Tttttgcggt AATGATGCCCGTTTTATTTAC		Forward Oligo to amplify 3' flank of BTnc167 (deletion with pSIE1)
AWO-985	Cggtggcggccgctctagaa TTATCCTTGGAATACAGAAACTG		Reverse Oligo to amplify 3' flank of BTnc167 (deletion with pSIE1)
AWO-1120	TgtaagattagcattatgagTCTTCACGTGATATTGCGAC		Forward Oligo to amplify 5' flank of BTnc353 (deletion with pSIE1)
AWO-1121	acgaggatgcGTGGCAAAGATATGGTTTTAACC		Reverse Oligo to amplify 5' flank of BTnc353 (deletion with pSIE1)
AWO-1122	tctttgccacGCATCCTCGTATGCCTCCA		Forward Oligo to amplify 3' flank of BTnc353 (deletion with pSIE1)
AWO-1226	cggccgctctagaactagtgGAAGTGAACCAGGATGCTTC		Reverse Oligo to amplify 3' flank of BTnc353 (deletion with pSIE1)
AWO-1252	GTTTTTTTTAATACGACTCACTATAGG GAAATATTACTTTCACATTAGAGAG		Forward oligo + T7 promoter for BTnc167 in vitro transcription
AWO-1253	AAAAAAATCCCATTTTGA		Reverse oligo for BTnc167 in vitro transcription
AWO-1254	GTTTTTTTTAATACGACTCACTATAGG GGCAATCACATACAGTCTGG		Forward oligo + T7 promoter for BT_0521 in vitro transcription
AWO-1255	GATGCATAATAAAACGATGTACG		Reverse oligo for BT_0521 in vitro transcription
AWO-1256	GTTTTTTTTAATACGACTCACTATAGG AAGCATCGGAGTCTTGTTATTC		Forward oligo + T7 promoter for BT_1177 in vitro transcription
AWO-1257	AATGATTCCGCTGTATTTGG		Reverse oligo for BT_1177 in vitro transcription
AWO-1258	GTTTTTTTTAATACGACTCACTATAGG ATCCTATCGCCAGCAACGA		Forward oligo + T7 promoter for BT_1195 in vitro transcription
AWO-1259	tCACAGCCAGAATGGTAGATGC		Reverse oligo for BT_1195 in vitro transcription
AWO-1260	GTTTTTTTTAATACGACTCACTATAGG GGGTAAGGAACGATTGATG		Forward oligo + T7 promoter for BT_3849 in vitro transcription
AWO-1261	TCAGCCTTTTTAGTCTGTCC		Reverse oligo for BT_3849 in vitro transcription
AWO-1262	TTGGAGATTATACCCGCATC		Forward oligo for qPCR of BT_0521
AWO-1263	TACTCCTTGTTCGTCGATTG		Reverse oligo for qPCR of BT_0521
AWO-1264	GAAAGTGGGATCTTACGGAC		Forward oligo for qPCR of BT_1177
AWO-1265	TCTTTGTTGCGGTAGAACA		Reverse oligo for qPCR of BT_1177
AWO-1266	CAGCCAAGAATGTGTTCCT		Forward oligo for qPCR of BT_1195
AWO-1267	ATAATCCGTTCTTTCGACCA		Reverse oligo for qPCR of BT_1195
AWO-1268	GGATTGGGGAGAATACAGTC		Forward oligo for qPCR of BT_3849
AWO-1269	GATATTCGAAGGACCGAGAA		Reverse oligo for qPCR of BT_3849
AWO-028	CTCTACTGACATCTTCACAGACTTACGTAGAGAAGC		Northern probe for MasB
AWO-030	CTGATGTACTCTAAGCTTTCACAAGTGAAGTACAATCTC		Northern probe for GibS
AWO-043	GGCTTAACTTCTCTGTTCGGAATGGGAAGAGGTG		Northern probe for 5S rRNA
AWO-1057	TACAGAACGAGATCCTTGCGG		Northern probe BTnc353
AWO-532	ATCACTAGAAGATTGTGTGAGTT		Northern probe for MasB g1 spacer
AWO-533	AGACTTACGTAGAGAAGCGACTA		Northern probe for MasB g2 spacer
AWO-534	ACCAGACAAGAATGCATCACACA		Northern probe for MasB g3 spacer
AWO-580	GAAATATATACAGAACCGTTGAA		Northern probe for GibS g1 spacer
AWO-581	TCTAAGCTTTCACAAGTGAAGTA		Northern probe for GibS g2 spacer
AWO-582	AACCGATGCTCTAACACATTTAT		Northern probe for GibS g3 spacer
AWO-981	ACCAAAATGGGATAACACAAACA		Northern probe BTnc167
AWO-1129	CAAAACCTCATCAGGCATGG		Northern probe for gNT spacer

### Sheet: Plasmids
ID	Marker	Comment	Map
pCL164	Amp	FnCpf1 encoding plasmid, for TXTL	https://benchling.com/s/seq-JpNh76z6qn77WlKfrH5j
pCB839 (pCSM287)	Amp	Lb6Cpf1 encoding plasmid, for TXTL	https://benchling.com/s/seq-xmHA0tOEbR9vdcrpfmJr
pCB841 (pCSM289)	Amp	Pb2Cpf1 encoding plasmid, for TXTL	https://benchling.com/s/seq-8QC0mML7yvOQoLOwkHEL
pCL362	Amp	single spacer array plasmid, for TXTL	https://benchling.com/s/seq-igOtqdeMu7xbKzvLe7c4
pCL243	Amp	non-targeting control plasmid, for TXTL	https://benchling.com/s/seq-ujL2eAlWl0tuNPtN0avt
pCL346	Amp	Targeted plasmid, for TXTL	https://benchling.com/s/seq-FNEGMu0hlwgCVgqbyIWg
pCBS011	Amp	T7RNAP encoding plasmid, for TXTL	https://benchling.com/s/seq-e38y1ZNSaJoE5dmW5DXS
AWP-001	Amp (E. coli), Erm (B. theta)	From PMM704 - no nuclease, different gRNA cassette with FnCas12a repeat, SmaI site and rnpB T1 terminator	https://benchling.com/s/seq-Bf6hVFoMOcbGgpY48cYy
AWP-002	Amp (E. coli), Erm (B. theta)	From PMM731 - NanoLuc, no nuclease, different gRNA cassette with FnCas12a repeat, SmaI site and rnpB T1 terminator	https://benchling.com/s/seq-KYaioT1gQ898Hy1cfC1Z
AWP-006	Amp (E. coli), Erm (B. theta)	AWP002 with IPTG inducible dFnCas12a_3xFLAG	https://benchling.com/s/seq-X89fePNiDIB0vt42LcOK
AWP-008	Amp (E. coli), Erm (B. theta)	AWP002 with IPTG inducible dPb2Cas12a_3xFLAG	https://benchling.com/s/seq-Vr76R0JmAkGONqLq7fLC
AWP-009	Amp (E. coli), Erm (B. theta)	AWP008, gRNA region changed to express arrays (Francisella repeats)	https://benchling.com/s/seq-uj0GMKkWPMCEKilI2u0x
AWP-010	Amp (E. coli), Erm (B. theta)	AWP008, gRNA region changed to express arrays (Prevotella repeats)	https://benchling.com/s/seq-kRYCp284TlptElnwIOv4
AWP-027	Amp (E. coli), Erm (B. theta)	GFP dropout plasmid to clone Francisella gRNA arrays. Pb2Cas12a, Nanoluc	https://benchling.com/s/seq-h9sjprIv9F4JojqLsMJF
AWP-029	Amp (E. coli), Erm (B. theta)	AWP001 with IPTG inducible dPb2Cas12a_3xFLAG, to clone single gRNAs in SmaI site. Used to clone gRNAs in the CRISPRi library	https://benchling.com/s/seq-sXWqITibAxuaMLNQti8V
AWP-030	Amp (E. coli), Erm (B. theta)	AWP001 with IPTG inducible dPb2Cas12a_3xFLAG, GFP drouput system as AWP027	https://benchling.com/s/seq-AWVweIlp1aee2rV45ARd
AWP-031	Amp (E. coli), Erm (B. theta)	Same as AWP-030, but CCCT junction changed to CCTC. Used to clone arrays in the CRISPRi library	https://benchling.com/s/seq-7SsiIgZEGhmPjBjiDFJN

### Sheet: Strains
ID	Species/strain	Specification (background)	Plasmid/description	Marker
AWS-021	Escherichia coli S17-1	λpir	AWP-001	Ampicillin
AWS-022	Escherichia coli S17-1	λpir	AWP-002	Ampicillin
AWS-023	Bacteroides thetaiotaomicronVPI-5482		AWP-001	Erythromycin
AWS-024	Bacteroides thetaiotaomicronVPI-5482		AWP-002	Erythromycin
AWS-051	Escherichia coli S17-1	λpir	AWP-006	Ampicillin
AWS-053	Escherichia coli S17-1	λpir	AWP-008	Ampicillin
AWS-054	Bacteroides thetaiotaomicronVPI-5482		AWP-006	Erythromycin
AWS-056	Bacteroides thetaiotaomicronVPI-5482		AWP-008	Erythromycin
AWS-108	Escherichia coli S17-1	λpir	AWP-009	Ampicillin
AWS-109	Escherichia coli S17-1	λpir	AWP-010	Ampicillin
AWS-127	Escherichia coli DH5α	λpir	AWP-027	Ampicillin
AWS-144	Escherichia coli DH5α	λpir	AWP-029	Ampicillin
AWS-145	Escherichia coli DH5α	λpir	AWP-030	Ampicillin
AWS-169	Escherichia coli S17-1	λpir	AWP-031	Ampicillin
AWS-207	Bacteroides thetaiotaomicronVPI-5482	wt	CRISPRi library for intergenic sRNAs	Erythromycin

### Sheet: Media
TYG medium									Minimal medium + glucose (Varel and Bryant, 1974)							BHIS agar plates
																Component	For 500 ml	For 1 L
		250 ml	500 ml	1 L	100 ml	300 mL										BHI-Agar	26 g	52 g
1	Tryptone	5 g	10 g	20 g	2 g	6 g			Component	1 L	500 ml	250 ml	100 ml	50 ml		L-Cysteine	0.5 g	1 g
	Yeast extract	2.5 g	5 g	10 g	1 g	3 g			Glucose (20% in H2O, filter sterilized)	25 ml	12.5 ml	6,25 ml	2.5 ml	1.25 ml		Hemin Solution	5 ml	10 ml
	Glucose (anhydrous/monohydrate)	1.25 g / 1.375 g	2.5 g / 2.75 g	5 g / 5.5 g	0,5 / 0,55 g	1,5 / 1,65 g										H2O	460 mL	920 mL
	L-Cysteine	0.25 g	0.5 g	1 g	0,1 g	0,3 g			L-Cysteine	1 g	0.5 g	0,25 g	0.1 g	0.05 g		(Resazurin 0.1% solution, optional)	(0.5 ml)	(1 ml)
	water	222.5 ml	445 ml	890 ml	89 mL	267 mL			Hemin	10 ml	5 ml	2,5 mL	1 ml	0.5 ml		NaHCO3 (10%) not older than 2 weeks	10 ml	20 ml
									L-Methionine(0.2% in H2O, filter sterilized)	10 ml	5 ml	2,5 mL	1 ml	0.5 ml
2	Hemin not older than 2 weeks	2.5 ml	5 ml	10 ml	1 mL	3 mL			FeSO4.7H2O	1.5 ml	0.75 ml	0,375 mL	0.15 ml	0.075 ml		Autoclave all. After cooling add NaHCO3.
									NaHCO3 (10%) not older than 2 weeks	20 ml	10 ml	5 mL	2 ml	1 ml
3	Salt solution	10 ml	20 ml	40 ml	4 mL	12 mL			Mineral 3B soln	50 ml	25 ml	12,5 mL	5 ml	2.5 ml
									H2O	883.5 ml	441.75 ml	220.875 mL	88.35 ml	44.175 ml
4	mix								Adjust pH to 7
									Filter sterilize
5	CaCl2	10 ml	20 ml	40 ml	4 mL	12 mL
	NaHCO3 (10%) not older than 2 weeks	5 ml	10 ml	20 ml	2 mL	6 mL			Mineral 3B
	(Resazurin (0.1%), optional)	0.25 ml	0.5 ml	1 ml					Component	For 1 L	For 500 ml
									KH2PO4	18 g	9 g
6	Filter sterilize (do not autoclave)								NaCl	18 g	9 g
									MgCl2.6H2O	0.4 g	0.2 g
Stock components (all filtered and kept in aliquots of up to 100 ml)									CaCl2.2H2O	0.52 g	0.26 g
									CoCl2.2H2O/CoCl2.6H2O	0.02 g / 0.027 g	0.01 g / 0.0135 g
	NaHCO3 (10%)	5 g in 50 ml. Warm slightly to dissolve; filter sterilize							MnCl2.4H2O	0.2 g	0.1 g
	Hemin Solution (100ml)	50 mg in 1 ml of 1 M NaOH. Make up to 100 ml with dH2O. Filter sterilize and store in dark bottle at 4 °C.							NH4Cl	10 g	5 g
	0.1% Resazurin	0.05 g in 50 ml dH2O, filter sterilize.							Na2SO4	5 g	2.5 g
									Water	800 ml	400 ml
	Salt Solution	For 500 ml:							Filter sterilize
	MgSO4.7H2O	0.24 g
	KH2PO4	0.5 g							FeSO4 solution (0.01M)	Dissolve 0.278g of FeSO4.7H2O in 100ml distilled water. Add two drops of conc HCl. Store in the dark. Room temp. is fine.
	K2HPO4	0.5 g
	NaCl	1 g							* Long term storage of Mineral 3B solution in -20C. Working aliqot can be stored at 4C. Avoid excessive freeze thaw cycles.
	CaCl2	0.1 g in 500 ml.
	1M NaOH	0.4 g in 10 ml.
