## Supplementary Table 5 for "A CRISPR-based genetic screen in *Bacteroides thetaiotaomicron* reveals a small RNA modulator of bile susceptibility"

### Sheet: Sheet1
p-value	NC_004663	NZ_CP081916	NZ_CP015401	NZ_CP072216	NZ_CP059973	NZ_CP012938	NZ_CP050831	NZ_CP059856	Annotation	Additional homologs	Amount sampled		BT locus tag	Notes
1.31163e+08	bt_rs17135(N/A|-17.4746|0.0002683|70|88|65|83|N/A)	k6v30_rs05565(N/A|-18.291|0.0004611|72|90|59|77|GeneID:69588190)	a4v03_rs19735(N/A|-12.5642|0.048741|82|120|35|75|N/A)	ine92_rs20865(N/A|-11.67|0.0029834|73|92|57|76|GeneID:69482857)	gd631_rs05910(N/A|-11.8906|0.0036048|73|92|57|76|N/A)	bovatus_rs17140(N/A|-3.18614|0.6519647|120|167|34|76|GeneID:29455631)	bacf7301_rs06325(N/A|-13.796|0.0113555|78|130|34|75|N/A)	gd630_rs16970(N/A|-5.05296|0.4053373|85|96|59|70|N/A)	DUF3874 domain-containing protein	NA	0		BT_3385
5.46031e+08	bt_rs15510(N/A|-15.0922|0.0024625|2|30|29|58|N/A)	k6v30_rs04055(N/A|-16.2365|0.0023188|68|87|60|78|GeneID:69587888)		ine92_rs18180(N/A|-7.56411|0.0764585|186|200|37|51|GeneID:69482325)	gd631_rs03925(N/A|-12.9483|0.0014716|72|90|58|75|N/A)	bovatus_rs14995(N/A|-12.9433|0.0015914|72|90|58|75|GeneID:29452329)	bacf7301_rs04065(N/A|-14.0612|0.0096882|69|88|58|76|N/A)		helix-turn-helix domain-containing protein	NA	0		BT_3058
8.32377e+08	bt_rs19435(N/A|-12.1716|0.0219752|114|154|34|80|N/A)	k6v30_rs07710(N/A|-8.81934|0.1874293|114|155|27|75|GeneID:69588619)	a4v03_rs01230(N/A|-13.7425|0.0240252|114|136|4|24|N/A)	ine92_rs23545(N/A|-9.08764|0.0262065|110|149|34|73|GeneID:69483388)	gd631_rs08105(N/A|-8.86455|0.0342569|110|149|34|73|N/A)	bovatus_rs19410(N/A|-7.38873|0.0909587|127|141|58|73|GeneID:29455787)	bacf7301_rs08520(N/A|-18.0214|0.000713|114|157|24|73|N/A)	gd630_rs12470(N/A|-12.9684|0.0023809|85|124|2|41|N/A)	Derived by automated computational analysis using gene prediction method: Protein Homology.	NA	0		BT_3849	LPS-assembly protein LptD
1.13089e+09	bt_rs06040(mtgA|-12.3749|0.0191536|77|117|35|82|N/A)	k6v30_rs17970(mtgA|-9.64972|0.1266882|77|117|30|77|GeneID:69590671)		ine92_rs04710(mtgA|-11.4342|0.0037174|77|129|12|75|GeneID:69479647)	gd631_rs14165(mtgA|-13.3154|0.0010619|77|113|34|75|N/A)	bovatus_rs02280(mtgA|-16.7501|3.44e-05|77|131|11|75|GeneID:29454183)	bacf7301_rs16775(mtgA|-4.6426|0.7022424|19|28|55|64|N/A)	gd630_rs05200(mtgA|-9.87285|0.0268937|83|114|35|70|N/A)	monofunctional biosynthetic peptidoglycan transglycosylase	NA	0		BT_1195	annotated as: monofunctional biosynthetic peptidoglycan transglycosylase
1.28615e+09	bt_rs02880(N/A|-11.8735|0.0267833|167|184|66|83|N/A)	k6v30_rs18870(N/A|-12.2439|0.0315623|167|184|61|78|GeneID:69590851)	a4v03_rs10290(N/A|-18.3421|0.0007321|167|184|59|76|N/A)	ine92_rs08625(N/A|-13.145|0.0006668|167|184|59|76|GeneID:69480427)	gd631_rs17370(N/A|-5.63788|0.2362778|100|107|4|11|N/A)	bovatus_rs05565(N/A|-12.2502|0.0028653|167|184|59|76|GeneID:29452748)	bacf7301_rs20055(N/A|-12.9628|0.0184807|167|184|59|76|N/A)	gd630_rs07690(N/A|-7.80695|0.1011423|93|107|6|20|N/A)	S9 family peptidase	NA	0		BT_0587
2.34921e+09	bt_rs17995(N/A|-13.6953|0.007451|103|129|70|96|N/A)	k6v30_rs00670(N/A|-17.4909|0.0008881|82|130|30|77|GeneID:69587211)		ine92_rs16500(N/A|-8.2348|0.0485779|80|134|32|75|GeneID:69481992)	gd631_rs02780(N/A|-8.36278|0.047802|80|134|32|75|N/A)	bovatus_rs15485(N/A|-12.3752|0.0025822|80|132|34|75|GeneID:29453079)	bacf7301_rs05585(N/A|-13.9113|0.0106004|81|133|33|75|N/A)	gd630_rs17550(N/A|-3.71705|0.6457482|80|97|61|72|N/A)	Derived by automated computational analysis using gene prediction method: Protein Homology.	NA	0		BT_3564	BT_3563 is a Dnase that is involved in bile-dependent biofilm formation (not same operon)
4.21688e+09	bt_rs00510(N/A|-14.4786|0.0040652|1|18|63|80|N/A)	k6v30_rs12845(topB|-3.92551|0.8590718|14|27|66|78|GeneID:69589646)	a4v03_rs05410(N/A|-11.4868|0.0881379|26|81|16|75|N/A)	ine92_rs02655(topB|-2.12229|0.8469736|10|23|4|19|GeneID:69479239)			bacf7301_rs14060(N/A|-21.1703|6.05e-05|1|33|33|73|N/A)	gd630_rs03550(N/A|-1.79096|0.9268569|163|170|66|73|N/A)	type IA DNA topoisomerase	NA	0		BT_0105
5.53779e+09	bt_rs05945(N/A|-12.4178|0.0186012|95|115|60|79|N/A)	k6v30_rs17875(N/A|-12.706|0.0240435|95|115|55|74|GeneID:69590652)		ine92_rs04790(N/A|-2.48832|0.7901452|72|79|7|14|GeneID:69479663)	gd631_rs14250(N/A|-13.4846|0.0009111|76|98|56|75|N/A)	bovatus_rs02360(N/A|-12.3879|0.0025549|76|98|56|75|GeneID:29454158)	bacf7301_rs16865(N/A|-13.6064|0.0127063|76|109|30|75|N/A)	gd630_rs05265(N/A|-6.28034|0.2320737|86|144|19|70|N/A)	lipopolysaccharide biosynthesis protein	NA	0		BT_1177	annotated as: lipopolysaccharide biosynthesis protein
5.66429e+08	bt_rs02565(N/A|-15.1803|0.0022868|82|125|39|80|N/A)	k6v30_rs19205(N/A|-18.166|0.0005121|84|125|34|73|GeneID:69590918)		ine92_rs08960(N/A|-2.71668|0.7507821|41|52|89|99|GeneID:69480494)	gd631_rs17725(N/A|-8.34234|0.0484438|89|125|34|67|N/A)	bovatus_rs06000(N/A|-7.53405|0.0833189|89|125|34|67|GeneID:29452550)	bacf7301_rs20610(N/A|-9.81678|0.0988181|98|148|31|76|N/A)	gd630_rs08025(N/A|-8.64048|0.0608598|1|12|2|13|N/A)	acyltransferase	NA	0		BT_0521	partially homologous to: polysaccharide capsule synthesis protein
7.20429e+09	bt_rs10980(N/A|-15.8569|0.0012714|133|186|11|80|N/A)	k6v30_rs00570(N/A|-15.2701|0.0046202|133|186|11|75|GeneID:69587191)	a4v03_rs14255(N/A|-16.139|0.0046059|133|189|1|64|N/A)	ine92_rs14485(N/A|-5.68235|0.2338124|77|93|57|73|GeneID:69481590)	gd631_rs00135(N/A|-4.23997|0.4492989|168|174|2|8|N/A)	bovatus_rs10910(N/A|-7.25185|0.0987027|80|92|58|70|GeneID:29455160)	bacf7301_rs00135(N/A|-7.8089|0.2466361|86|94|34|42|N/A)		RNA polymerase sigma-70 factor	NA	0		BT_2169
8.69097e+09	bt_rs07330(N/A|-12.7897|0.014378|112|127|65|80|N/A)	k6v30_rs20530(N/A|-12.1201|0.0339068|112|127|60|75|GeneID:69591183)		ine92_rs10200(N/A|-7.21822|0.0955572|104|118|63|76|GeneID:69480742)	gd631_rs19055(N/A|-10.774|0.0087006|100|142|32|74|N/A)	bovatus_rs07300(N/A|-11.8972|0.0038261|109|148|36|72|GeneID:29451888)	bacf7301_rs22080(N/A|-14.4981|0.0074281|107|155|31|76|N/A)	gd630_rs09075(N/A|-4.90737|0.4297483|104|121|57|73|N/A)	PAS domain-containing protein	NA	0		BT_1447
9.89756e+09	bt_rs10300(N/A|-9.8327|0.0927213|105|123|64|83|N/A)	k6v30_rs24620(N/A|-11.7218|0.0425457|83|118|36|73|GeneID:69592001)		ine92_rs13595(N/A|-12.1148|0.0019434|73|100|47|73|GeneID:69481413)	gd631_rs21245(N/A|-12.1604|0.0028855|73|100|47|73|N/A)	bovatus_rs10055(N/A|-16.5897|4.15e-05|72|131|4|73|GeneID:29454376)	bacf7301_rs25205(N/A|-11.2006|0.0488266|62|79|55|73|N/A)	gd630_rs20180(N/A|-7.49481|0.1211756|85|118|38|74|N/A)	response regulator	NA	0		BT_2034
0.000101535811243762	bt_rs15515(N/A|-14.3844|0.004381|56|79|60|83|N/A)	k6v30_rs04060(N/A|-16.5534|0.0018328|55|79|55|78|GeneID:69587889)	a4v03_rs16475(N/A|-8.64031|0.3252188|129|149|55|75|N/A)	ine92_rs18185(N/A|-9.81889|0.0148741|56|79|52|74|GeneID:69482326)	gd631_rs03930(N/A|-6.06341|0.1890362|56|113|11|74|N/A)	bovatus_rs15000(N/A|-7.1286|0.106155|56|113|11|74|GeneID:29452338)	bacf7301_rs04070(N/A|-11.1299|0.0506822|154|189|34|69|N/A)		fimbrillin family protein	NA	0		BT_3059
0.000150861294348368	bt_rs05025(N/A|-8.77545|0.1631283|84|105|57|78|N/A)			ine92_rs05595(N/A|-11.9095|0.002374|78|115|36|76|GeneID:69479823)	gd631_rs15110(N/A|-12.6204|0.0019561|78|115|36|76|N/A)	bovatus_rs03195(N/A|-14.0789|0.0005697|78|115|36|76|GeneID:29453841)	bacf7301_rs17680(N/A|-12.7649|0.020693|78|102|54|76|N/A)		ATP-binding protein	NA	0		BT_0998	two-component system sensor histidine kinase
0.000154079961236934	bt_rs05950(N/A|-11.3102|0.0384771|85|103|62|81|N/A)	k6v30_rs17880(N/A|-11.4124|0.0505587|85|103|57|76|GeneID:69590653)		ine92_rs04785(N/A|-12.7373|0.0010324|64|91|45|71|GeneID:69479662)	gd631_rs14245(N/A|-13.7823|0.0006926|60|79|54|73|N/A)	bovatus_rs02350(N/A|-2.42174|0.7903592|7|16|65|74|GeneID:29454161)	bacf7301_rs16860(N/A|-12.1976|0.0284566|62|78|55|71|N/A)	gd630_rs05260(N/A|-3.60545|0.6662256|63|76|59|73|N/A)	glycosyltransferase family 4 protein	NA	0		BT_1178	proposed function in capsule synthesis
0.000156495174408331	bt_rs00725(N/A|-12.6992|0.0153178|20|97|6|79|N/A)	k6v30_rs13495(N/A|-13.0402|0.0196578|32|97|6|78|GeneID:69589776)	a4v03_rs05805(N/A|-15.7394|0.0062022|161|193|34|73|N/A)	ine92_rs02990(N/A|-9.09428|0.0260762|161|193|34|73|GeneID:69479306)	gd631_rs12290(N/A|-9.09428|0.0293012|161|193|34|73|N/A)	bovatus_rs00215(N/A|-9.09428|0.0305668|161|193|34|73|GeneID:29455273)	bacf7301_rs14610(N/A|-12.2009|0.0284046|29|97|3|72|N/A)	gd630_rs03850(N/A|-9.44329|0.0360688|179|193|58|72|N/A)	copper resistance protein NlpE	NA	0		BT_0147	annotated as: copper resistance protein
0.000160171600825887	bt_rs21670(N/A|-15.7145|0.0014426|52|93|41|82|N/A)	k6v30_rs10025(N/A|-17.8966|0.0006399|53|90|36|78|GeneID:69589082)		ine92_rs14990(N/A|-5.63362|0.239887|118|128|62|72|GeneID:69481691)	gd631_rs00885(N/A|-4.82128|0.3503225|118|128|62|72|N/A)	bovatus_rs11435(N/A|-7.26584|0.097886|155|165|4|14|GeneID:29451445)	bacf7301_rs00710(N/A|-6.3863|0.4252518|83|93|57|67|N/A)		DUF3874 domain-containing protein	NA	0		BT_4292
0.000197233567653355	bt_rs04825(N/A|-14.066|0.005619|149|174|55|82|N/A)	k6v30_rs15915(N/A|-11.1373|0.0587795|149|174|50|77|GeneID:69590260)	a4v03_rs08445(N/A|-14.3137|0.0166556|148|165|58|76|N/A)	ine92_rs05870(N/A|-6.7087|0.1308811|148|165|58|76|GeneID:69479878)	gd631_rs15335(N/A|-9.17013|0.0278136|148|165|58|76|N/A)	bovatus_rs03445(N/A|-8.26011|0.0529647|148|165|58|76|GeneID:29453744)	bacf7301_rs17940(N/A|-11.8995|0.033532|149|165|58|75|N/A)	gd630_rs05945(N/A|-9.5577|0.0333875|149|162|59|72|N/A)	hybrid sensor histidine kinase/response regulator transcription factor	NA	0		BT_0958
0.000207299014147818	bt_rs05890(N/A|-10.3837|0.0675973|73|96|62|83|N/A)	k6v30_rs17825(N/A|-10.5873|0.0788124|73|96|57|78|GeneID:69590642)		ine92_rs04855(N/A|-15.7377|2.37e-05|95|160|4|73|GeneID:69479676)	gd631_rs14270(N/A|-11.2689|0.0059332|91|113|55|73|N/A)	bovatus_rs02420(N/A|-9.49354|0.0232419|91|113|55|73|GeneID:29454141)	bacf7301_rs16925(N/A|-12.1725|0.0288551|91|113|55|73|N/A)	gd630_rs05325(N/A|-7.44897|0.1243786|18|30|60|72|N/A)	glycosyltransferase family 2 protein	NA	0		BT_1166	annotated as: glycosyltransferase family 2 protein
0.000252987331688945	bt_rs02910(N/A|-10.3873|0.0674546|127|141|67|81|N/A)	k6v30_rs18840(N/A|-22.3971|7.8e-06|7|82|1|74|GeneID:69590845)	a4v03_rs09350(N/A|-7.00913|0.5614624|101|119|5|24|N/A)	ine92_rs07485(N/A|-6.1511|0.1810479|101|107|4|10|GeneID:69480200)	gd631_rs16475(N/A|-6.72434|0.1308829|93|107|4|19|N/A)	bovatus_rs04405(N/A|-6.17104|0.1819257|94|107|4|18|GeneID:29453299)	bacf7301_rs19085(N/A|-4.61097|0.7072217|64|82|44|65|N/A)		SH3 beta-barrel fold-containing protein	NA	0		BT_0593
0.000277525718075841	bt_rs20080(N/A|-10.6557|0.057529|84|129|41|82|N/A)	k6v30_rs08460(N/A|-11.4386|0.0498317|84|128|37|77|GeneID:69588769)	a4v03_rs01820(N/A|-13.973|0.020763|84|129|36|75|N/A)	ine92_rs24290(N/A|-10.786|0.0066426|84|128|37|75|GeneID:69483534)	gd631_rs08885(N/A|-10.6699|0.009416|84|128|37|75|N/A)	bovatus_rs20225(N/A|-10.2958|0.0131183|113|128|37|52|GeneID:29452378)	bacf7301_rs09725(N/A|-12.2729|0.0272913|74|129|36|77|N/A)	gd630_rs11920(N/A|-8.53729|0.0649371|122|154|38|71|N/A)	RsmD family RNA methyltransferase	NA	0		BT_3979	annotated as: RsmD family RNA methyltransferase
0.000284998189469294	bt_rs02585(N/A|-12.2352|0.0210551|12|40|62|82|N/A)	k6v30_rs19185(N/A|-11.3385|0.0526604|66|94|57|77|GeneID:69590914)		ine92_rs08865(N/A|-11.7642|0.0027287|68|83|59|74|GeneID:69480475)	gd631_rs17640(N/A|-11.577|0.0046465|68|83|59|74|N/A)	bovatus_rs05980(N/A|-9.84231|0.0181899|75|93|55|74|GeneID:29452560)	bacf7301_rs20590(N/A|-12.287|0.027078|74|93|54|74|N/A)	gd630_rs07950(N/A|-5.13751|0.3914894|110|160|33|73|N/A)	LruC domain-containing protein	NA	0		BT_0525
0.00028669771836689	bt_rs22835(N/A|-8.66551|0.172431|43|63|61|81|N/A)	k6v30_rs09170(N/A|-6.03192|0.5437767|167|175|63|71|GeneID:69588911)	a4v03_rs04740(N/A|-11.8868|0.0711628|135|193|5|77|N/A)	ine92_rs15615(N/A|-4.34823|0.4395984|108|120|4|16|GeneID:69481815)		bovatus_rs23675(N/A|-4.81982|0.3541807|148|162|57|71|GeneID:29455459)	bacf7301_rs14035(N/A|-22.0173|2.89e-05|111|169|29|76|N/A)	gd630_rs14465(N/A|-5.7636|0.2974358|112|125|4|20|N/A)	helix-turn-helix domain-containing protein	NA	0		BT_4529
0.00031525761672594	bt_rs22945(N/A|-11.5941|0.0321159|75|118|42|82|N/A)	k6v30_rs11240(N/A|-11.1542|0.0582424|75|92|58|77|GeneID:69589325)		ine92_rs00990(N/A|-10.8575|0.006241|72|94|55|75|GeneID:69478908)	gd631_rs11275(N/A|-10.5967|0.0099509|73|95|55|75|N/A)	bovatus_rs23230(N/A|-10.7618|0.009284|72|94|55|75|GeneID:29453914)	bacf7301_rs12995(N/A|-13.0384|0.0176949|72|94|55|75|N/A)	gd630_rs08765(N/A|-4.34224|0.5300084|12|27|5|20|N/A)	ATP-binding protein	NA	0		BT_4552	two-component system sensor histidine kinase
Parameters:							Legend:
Sequence input							Interaction site overlaps the start codon
	sRNA sequences		[.fa]				(Predicted) function related to cell surface
	Putative target sequences (organism of interest)		[.fa]
	Extract sequences around		start codon
	nt up (1-300)		100
	nt down (1-300)		100
CopraRNA parameters
	Consensus prediction		off
	p-value combination		no
	p-value filtering (0=off)		0
IntaRNA parameters
	Target folding window size		150
	Target max. basepair distance		100
